# A multiomic atlas of human early skeletal development

**DOI:** 10.1101/2024.07.10.602965

**Authors:** Ken To, Lijiang Fei, J. Patrick Pett, Kenny Roberts, Krzysztof Polański, Tong Li, Nadav Yayon, Peng He, Chuan Xu, James Cranley, Ruoyan Li, Kazumasa Kanemaru, Ni Huang, Stathis Megas, Laura Richardson, Rakesh Kapuge, Shani Perera, Elizabeth Tuck, Anna Wilbrey-Clark, Ilaria Mulas, Fani Memi, Batuhan Cakir, Alexander V. Predeus, David Horsfall, Simon Murray, Martin Prete, Pavel Mazin, Xiaoling He, Kerstin B. Meyer, Muzlifah Haniffa, Roger A. Barker, Omer Bayraktar, Christopher D. Buckley, Sarah A. Teichmann

## Abstract

Bone and joint formation in the developing skeleton rely on co-ordinated differentiation of progenitors in the nascent developing limbs and joints. The cell states, epigenetic processes and key regulatory factors underlying their lineage commitment to osteogenic and other mesenchymal populations during ossification and joint formation remain poorly understood and are largely unexplored in human studies. Here, we apply paired single-nuclei transcriptional and epigenetic profiling of 336,000 droplets, in addition to spatial transcriptomics, to construct a comprehensive atlas of human bone, cartilage and joint development in the shoulder, hip, knee and cranium from 5 to 11 post-conception weeks. Spatial mapping of cell clusters to our highly multiplexed in situ sequencing (ISS) data using our newly developed tool ISS-Patcher revealed new cellular mechanisms of zonation during bone and joint formation. Combined modelling of chromatin accessibility and RNA expression allowed the identification of the transcriptional and epigenetic regulatory landscapes that drive differentiation of mesenchymal lineages including osteogenic and chondrogenic lineages, and novel chondrocyte cell states. In particular, we define regionally distinct limb and cranial osteoprogenitor populations and trajectories across the fetal skeleton and characterise differential regulatory networks that govern intramembranous and endochondral ossification. We also introduce SNP2Cell, a tool to link cell-type specific regulatory networks to numerous polygenic traits such as osteoarthritis. We also conduct *in silico* perturbations of genes that cause monogenic craniosynostosis and implicate potential pathogenic cell states and disease mechanisms involved. This work forms a detailed and dynamic regulatory atlas of human fetal skeletal maturation and advances our fundamental understanding of cell fate determination in human skeletal development.
