## Supplementary Table 1 for "A multiomic atlas of human early skeletal development"

### Sheet: SUPP_TABLE_1_Sample_overview
Donor ID	Stage (/PCW)	Number of parts per region (number of cells)
		calvaria	skullbase	shoulder	hip	knee
2393	5.7			1	1	1
2370	5.8	2	2		1	1
2392	7.3			1	1	1
2369	7.6	2	2	1	1	1
2358	8					1
2368	8.3			1		1
2361	8.5	2	2
2394	8.6			1	1	1
2484	9	1	1
2384	9.4	3	4		1	1
2382	10			1	1	1
2365	10.3	3	1
2372	11.2	3	2	1	1	1
Total parts / region	16	14	7	8	10
Total parts overall	55
Total number of cells

### Sheet: Cell number
Multiome
pcw	calvaria	skullbase	shoulder	hip	knee
5.7			8136	8888	9229
5.8	5254	13028		3827	5214
7.3			842	4743	171
7.6	4235	16502	3105	1896	2847
8					7825
8.3			6819		2161
8.5	7543	11488
8.6			4613	13059	744
9.4	28814	46081		10055	6472
10			14141	6720	19677
10.3	6497	15242
11.2	8718	8516	8897	6496	7667
	61061	110857	46553	55684	62007
