## Supplementary Table 3 for "A multiomic atlas of human early skeletal development"

### Sheet: Sheet1
Gene symbol	ensembl_id
CLCN5	ENSG00000171365
HMGA2	ENSG00000149948
PAX7	ENSG00000009709
ADAM22	ENSG00000008277
COL27A1	ENSG00000196739
EPYC	ENSG00000083782
SCN7A	ENSG00000136546
SOX5	ENSG00000134532
GAS2	ENSG00000148935
PECAM1	ENSG00000261371
EBF2	ENSG00000221818
THBS2	ENSG00000186340
DKK2	ENSG00000155011
VIM	ENSG00000026025
MEGF10	ENSG00000145794
MYH3	ENSG00000109063
FSTL1	ENSG00000163430
MEIS2	ENSG00000134138
CD14	ENSG00000170458
SH3GL3	ENSG00000140600
ADGRG2	ENSG00000173698
COL14A1	ENSG00000187955
IBSP	ENSG00000029559
PTCH2	ENSG00000117425
MYBPC1	ENSG00000196091
CDH19	ENSG00000071991
PTH1R	ENSG00000160801
TFPI	ENSG00000003436
ITGA1	ENSG00000213949
FAP	ENSG00000078098
BNC2	ENSG00000173068
TNNC2	ENSG00000101470
WWP2	ENSG00000198373
FGFR2	ENSG00000066468
COL22A1	ENSG00000139219
NRG3	ENSG00000185737
STMN2	ENSG00000104435
PTPRC	ENSG00000081237
TRAP	ENSG00000067182
NGF	ENSG00000134259
SULF1	ENSG00000137573
SHOX	ENSG00000185960
ZFHX3	ENSG00000140836
EBF2	ENSG00000221818
BMP2	ENSG00000125845
PRRX1	ENSG00000116132
IL-17	ENSG00000112115
IHH	ENSG00000163501
ERG	ENSG00000157554
GDF5	ENSG00000125965
ATF1	ENSG00000123268
THY1	ENSG00000154096
PRG4	ENSG00000116690
PI16	ENSG00000164530
NTM	ENSG00000182667
MYOD1	ENSG00000129152
TUBB3	ENSG00000258947
DBH	ENSG00000123454
SLC18A3	ENSG00000187714
MPZ	ENSG00000158887
HOXD13	ENSG00000128714
SLC26A2	ENSG00000155850
XYLT1	ENSG00000103489
COL9A3	ENSG00000092758
PISD	ENSG00000241878
CHST3	ENSG00000122863
COMP	ENSG00000105664
TRAPPC2	ENSG00000196459
FLNB	ENSG00000136068
TBX4	ENSG00000121075
NPR3	ENSG00000113389
PLXNB1	ENSG00000164050
FGFR1	ENSG00000077782
NRG1	ENSG00000157168
NRG4	ENSG00000169752
NOTCH1	ENSG00000148400
CD44	ENSG00000026508
NRP2	ENSG00000118257
NOTCH3	ENSG00000074181
DKK1	ENSG00000107984
FGFR3	ENSG00000068078
TLN2	ENSG00000171914
GLI3	ENSG00000106571
CCBE1	ENSG00000183287
WWP2	ENSG00000198373
CNMD	ENSG00000136110
COL6A6	ENSG00000206384
ACAN	ENSG00000157766
FSTL5	ENSG00000168843
FLT1	ENSG00000102755
TSHZ2	ENSG00000182463
RUNX2	ENSG00000124813
PHACTR1	ENSG00000112137
TTN	ENSG00000155657
COL6A6	ENSG00000206384
ITGAM	ENSG00000169896
ADAMTSL3	ENSG00000156218
POSTN	ENSG00000133110
KCNMA1	ENSG00000156113
SATB2	ENSG00000119042
NRP1	ENSG00000099250
EDNRB	ENSG00000136160
MATN3	ENSG00000132031
TRPC6	ENSG00000137672
TMTC2	ENSG00000179104
APOLD1	ENSG00000178878
HDAC9	ENSG00000048052
FRAS1	ENSG00000138759
TNFRSF11A	ENSG00000141655
NGFR	ENSG00000064300
CREB5	ENSG00000146592
CALN1	ENSG00000183166
COL25A1	ENSG00000188517
NCAM2	ENSG00000154654
SOX9	ENSG00000125398
PRRX2	ENSG00000167157
SCX	ENSG00000260428
GLI1	ENSG00000111087
PTCH1	ENSG00000185920
LGR5	ENSG00000139292
SIRT1	ENSG00000096717
MCAM	ENSG00000076706
CLU	ENSG00000120885
CCN3	ENSG00000136999
NTRK1	ENSG00000198400
TH	ENSG00000180176
CHAT	ENSG00000070748
DHH	ENSG00000139549
HSPG2	ENSG00000142798
OSTN	ENSG00000188729
SEMA4D	ENSG00000187764
NCAM1	ENSG00000149294
LGR4	ENSG00000205213
ERBB4	ENSG00000178568
NOTCH2	ENSG00000134250
JAG1	ENSG00000101384
DDR2	ENSG00000162733
TGFB1	ENSG00000105329
MATN1	ENSG00000162510
KCNQ5	ENSG00000185760
TNMD	ENSG00000000005
COL1A1	ENSG00000108821
PRKG2	ENSG00000138669
MYBL1	ENSG00000185697
SOX6	ENSG00000110693
TBX15	ENSG00000092607
LRP1B	ENSG00000168702
NOG	ENSG00000183691
TWIST1	ENSG00000122691
THBS4	ENSG00000113296
GLI2	ENSG00000074047
HAS2	ENSG00000170961
HAND2	ENSG00000164107
GAP43	ENSG00000172020
HOXB9	ENSG00000170689
EMCN	ENSG00000164035
DCN	ENSG00000011465
BMP4	ENSG00000125378
