## Supplementary Table 5 for "A multiomic atlas of human early skeletal development"

### Sheet: Sheet1
Gene Symbol	rare_or_common
ACTB	rare
ACTG1	rare
ALPL	rare
ALX4	rare
ARSB	rare
ASXL1	rare
B3GAT3	rare
BRAF	rare
CDC45	rare
CHD7	rare
COLEC11	rare
CTSK	rare
CYP26B1	rare
EFNB1	rare
ERF	rare
FAM20C	rare
FGFR1	rare
FGFR2	rare
FGFR3	rare
FLNA	rare
GLI3	rare
GNAS	rare
GNPTAB	rare
HNRNPK	rare
HUWE1	rare
IDS	rare
IDUA	rare
IFT122	rare
IHH	rare
IL11RA	rare
JAG1	rare
KAT6A	rare
KMT2D	rare
KRAS	rare
LTBP1	rare
MEGF8	rare
MSX2	rare
NFIA	rare
P4HB	rare
PHEX	rare
POR	rare
PTCH1	rare
PTPN11	rare
RAB23	rare
RECQL4	rare
RUNX2	rare
SIX1	rare
SKI	rare
SLC25A24	rare
SMAD6	rare
SMO	rare
SPECC1L	rare
STAT3	rare
TCF12	rare
TFAP2B	rare
TGFBR1	rare
TGFBR2	rare
TLK2	rare
TMCO1	rare
TRAF7	rare
TWIST1	rare
WDR35	rare
ZEB2	rare
ZIC1	rare
ZNF462	rare
CHD5	rare
ESCO2	rare
FGF10	rare
MASP1	rare
PJA1	rare
PPP1CB	rare
PRRX1	rare
RNU12	rare
SEC24D	rare
SHOC2	rare
SMAD3	rare
SOX6	rare
ABCC9	rare
ADAMTSL4	rare
AHDC1	rare
ALX1	rare
ALX3	rare
ATR	rare
AXIN2	rare
BBS9	rare
BMP4	rare
CCBE1	rare
CD96	rare
CEP120	rare
CHST3	rare
COLEC10	rare
CRTAP	rare
DHRS3	rare
EDNRB	rare
EFNA4	rare
FBN1	rare
FGF3	rare
FGF9	rare
FLNB	rare
FREM1	rare
GINS2	rare
GPC3	rare
IFT140	rare
IFT43	rare
IGF1R	rare
IMPAD1	rare
IRX5	rare
KANSL1	rare
KAT6B	rare
KDM6A	rare
LMX1B	rare
LRP5	rare
NFIX	rare
NOG	rare
OSTM1	rare
PAX3	rare
PTPRD	rare
RSPRY1	rare
SCARF2	rare
SCN4A	rare
SH3PXD2B	rare
SLC3A2	rare
SOX10	rare
TCOF1	rare
TICRR	rare
TWIST2	rare
WDR19	rare
ACTG2	rare
ARID1B	rare
ASXL3	rare
BCL11B	rare
CDK13	rare
DPF2	rare
DPH1	rare
FBXO11	rare
IL6ST	rare
KANSL1-AS1	rare
MAN2B1	rare
OGT	rare
SPRY1	rare
EFNB1	common
ERF	common
FGFR1	common
FGFR2	common
FGFR3	common
TCF12	common
TWIST1	common
