## Supplementary Table 6 for "A multiomic atlas of human early skeletal development"

### Sheet: SUPP_TABLE_6_teratogens
chemblIds	toxicityClass
['CHEMBL1479']	Teratogenicity
['CHEMBL182']	Teratogenicity
['CHEMBL1200850', 'CHEMBL182']	Teratogenicity
['CHEMBL1651906']	Teratogenicity
['CHEMBL3301680', 'CHEMBL507870']	Teratogenicity
['CHEMBL3989564', 'CHEMBL1747']	Teratogenicity
['CHEMBL433', 'CHEMBL109']	Teratogenicity
['CHEMBL419213', 'CHEMBL1237']	Teratogenicity
['CHEMBL995', 'CHEMBL191']	Teratogenicity
['CHEMBL1111']	Teratogenicity
['CHEMBL2103795', 'CHEMBL2028661']	Teratogenicity
['CHEMBL1023']	Teratogenicity
['CHEMBL957']	Teratogenicity
['CHEMBL1560']	Teratogenicity
['CHEMBL152']	Teratogenicity
['CHEMBL1619']	Teratogenicity
['CHEMBL3039594', 'CHEMBL3039597']	Teratogenicity
['CHEMBL1200659', 'CHEMBL578']	Teratogenicity
['CHEMBL1200400', 'CHEMBL1542']	Teratogenicity
['CHEMBL1131']	Teratogenicity
['CHEMBL1168']	Teratogenicity
['CHEMBL2107834']	Teratogenicity
['CHEMBL1017']	Teratogenicity
['CHEMBL1014']	Teratogenicity
['CHEMBL1519']	Teratogenicity
['CHEMBL1201585']	Teratogenicity
['CHEMBL38']	Teratogenicity
['CHEMBL1200454', 'CHEMBL1201314']	Teratogenicity
['CHEMBL109']	Teratogenicity
['CHEMBL1069']	Teratogenicity
['CHEMBL473417']	Teratogenicity
['CHEMBL1200628', 'CHEMBL262777']	Teratogenicity
['CHEMBL515']	Teratogenicity
['CHEMBL464']	Teratogenicity
['CHEMBL476']	Teratogenicity
['CHEMBL2105613', 'CHEMBL109']	Teratogenicity
['CHEMBL3989406', 'CHEMBL577']	Teratogenicity
['CHEMBL1542']	Teratogenicity
['CHEMBL852']	Teratogenicity
['CHEMBL3039596', 'CHEMBL3039598']	Teratogenicity
['CHEMBL1513']	Teratogenicity
['CHEMBL547']	Teratogenicity
['CHEMBL960']	Teratogenicity
['CHEMBL848']	Teratogenicity
['CHEMBL4297534', 'CHEMBL2043437']	Teratogenicity
['CHEMBL2103873']	Teratogenicity
['CHEMBL34259']	Teratogenicity
['CHEMBL3244648', 'CHEMBL34259']	Teratogenicity
['CHEMBL125']	Teratogenicity
['CHEMBL606']	Teratogenicity
['CHEMBL1200534', 'CHEMBL1165']	Teratogenicity
['CHEMBL1456']	Teratogenicity
['CHEMBL2106643', 'CHEMBL866']	Teratogenicity
['CHEMBL866']	Teratogenicity
['CHEMBL1200692']	Teratogenicity
['CHEMBL1200343', 'CHEMBL1581']	Teratogenicity
['CHEMBL2007641']	Teratogenicity
['CHEMBL43452']	Teratogenicity
['CHEMBL1201011', 'CHEMBL1592']	Teratogenicity
['CHEMBL1643']	Teratogenicity
['CHEMBL3545059', 'CHEMBL1639']	Teratogenicity
['CHEMBL3137317', 'CHEMBL2105737']	Teratogenicity
['CHEMBL1694', 'CHEMBL838']	Teratogenicity
['CHEMBL973']	Teratogenicity
['CHEMBL468']	Teratogenicity
