## Supplementary Table 7 for "A multiomic atlas of human early skeletal development"

### Sheet: Sheet1
target gene	supplier	product number
ACAN	BIO-TECHNE	506848-C3
PAX7	BIO-TECHNE	546698
MPZ	BIO-TECHNE	533788-C2
SOX9	BIO-TECHNE	404228-C3
SOX9	BIO-TECHNE	404228-C4
SOX10	BIO-TECHNE	484128-C4
