## Supplementary Table 8 for "A multiomic atlas of human early skeletal development"

### Sheet: Sheet1
abbreviation	source	source identifier ID	trait
OTG-Monoarthritis	open targets	SAIGE_716_2	single-joint arthritis
GCST-Alpha angle	EBI GWAS catalog	GCST90129635	hip alpha angle measurement
FINNGEN-JIA	FinnGen project	FINNGEN_JUVEN_ARTHR	juvenile idiopathic arthritis
FINNGEN-Spondylitis	FinnGen project	FINNGEN_SPONDYLOARTHRITIS	spondylitis
GCST-JIA	EBI GWAS catalog	GCST005528	juvenile idiopathic arthritis
GCST-RA1	EBI GWAS catalog	GCST005569	rheumatoid arthritis
GCST-RA2	EBI GWAS catalog	GCST000679	rheumatoid arthritis
NEALE-RA	Neale lab (UKB)	NEALE2_20002_1464	rheumatoid arthritis
NEALE-Spondylitis	Neale lab (UKB)	NEALE2_20002_1311	spondylitis
OTG-RA	open targets	SAIGE_714_1	rheumatoid arthritis
NEALE-Osteopenia	Neale lab (UKB)	NEALE2_20002_1617	bone mineral density indicating osteopenia
NEALE-Osteoporosis	Neale lab (UKB)	NEALE2_20002_1309	bone mineral density indicating osteoporosis
OTG-Osteoporosis	open targets	SAIGE_743_1	bone mineral density indicating osteoporosis
BOER-All OA	Boer et al., 2021	https://msk.hugeamp.org/downloads.html	osteoarthritis across any joint
BOER-Hip OA	Boer et al., 2021	https://msk.hugeamp.org/downloads.html	hip osteoarthritis
BOER-Knee OA	Boer et al., 2021	https://msk.hugeamp.org/downloads.html	knee osteoarthritis
OTG-Osteoarthrosis	open targets	SAIGE_740	osteoarthritis across any joint
BOER-THR	Boer et al., 2021	https://msk.hugeamp.org/downloads.html	total hip replacement
BOER-TKR	Boer et al., 2021	https://msk.hugeamp.org/downloads.html	total knee replacement
